# A machine learning model for the proteome-wide prediction of lipid-interacting proteins

**DOI:** 10.1101/2024.01.26.577452

**Authors:** Jonathan Chiu-Chun Chou, Poulami Chatterjee, Cassandra M. Decosto, Laura M. K. Dassama

## Abstract

Lipids are essential metabolites that play critical roles in multiple cellular pathways. Like many primary metabolites, mutations that disrupt lipid synthesis can be lethal. Proteins involved in lipid synthesis, trafficking, and modification, are targets for therapeutic intervention in infectious disease and metabolic disorders. The ability to rapidly detect these proteins can accelerate their evaluation as targets for deranged lipid pathologies. However, it remains challenging to identify lipid binding motifs in proteins because the rules that govern protein engagement with specific lipids are poorly understood. As such, new bioinformatic tools that reveal conserved features in lipid binding proteins are necessary. Here, we present <u>S</u>tructure-based <u>L</u>ipid-interacting <u>P</u>ocket <u>P</u>redictor (SLiPP), an algorithm that leverages machine learning to detect protein cavities capable of binding to lipids in protein structures. SLiPP uses a Random Forest classifier and operates at scale to predict lipid binding pockets with an accuracy of 96.8% and an F1 score of 86.9% when testing against a set of 8,380 pockets embedded within proteins. Our analyses revealed that the algorithm relies on hydrophobicity-related features to distinguish lipid binding pockets from those that bind to other ligands. SLiPP is fast and does not require substantial computational resources. Use of the algorithm to detect lipid binding proteins in various proteomes produced hits annotated or verified as bona fide lipid binding proteins. Additionally, SLiPP identified many new putative lipid binders in well studied proteomes. Because of its ability to identify novel lipid binding proteins, SLiPP can spur the discovery of new and “targetable” lipid-sensitive pathways.
