## Supplementary material for "A machine learning model for the proteome-wide prediction of lipid-interacting proteins": SI file 1

### Sheet: Table S1
Ligand full name	adenosine	cobalamin	beta-D-glucopyranose	coenzyme A	cholesterol	myristic acid	oleic acid	palmitic acid	stearic acid
Ligand PDB code	ADN	B12	BGC	COA	CLR	MYR	OLA	PLM	STE
PDB IDs	1BX4	1E1C	1B1Y	1A59	1LRI	1BJ5	1DKF	1B0O	1E7I
	1D4F	1I9C	1BG3	1AJ8	1N83	1BKE	1FE3	1B56	1FK4
	1DGM	1IWP	1CEL	1BQ6	1ZHY	1CDK	1FK5	1BE2	1HMT
	1FMO	1K7Y	1CQ1	1CM0	3GKI	1CTP	1G74	1COV	1K4W
	1HO5	1K98	1HKB	1CQJ	3JD8	1E7C	1GNI	1E7H	1LIF
	1JDV	1REQ	1HKC	1DLV	3N9Y	1E7G	1GT6	1EV1	1UVC
	1JG2	2H9A	1I8A	1DQ8	4BOE	1FK2	1HMS	1GXA	1XXS
	1JG3	2REQ	1IEQ	1DQA	4BQU	1H9Z	1ICN	1HXS	2WH5
	1LII	2XIJ	1IGX	1EBL	4HYT	1HA2	1J7E	1LIE	2ZYI
	1LIK	2XIQ	1ISY	1ESM	4RET	1HBK	1LFO	1LV2	3CJD
	1MRG	2YCL	1J0Y	1FY7	4XE5	1HK4	1LID	1M66	3NYI
	1MRJ	3IV9	1JS4	1HND	4XPF	1HK5	1PMP	1M67	3UEX
	1MUO	3KOW	1JWY	1HNH	5L7D	1ICM	1VYF	1MDC	3V2P
	1N3Z	3KOX	1JX2	1I1D	5TCX	1N5U	2AF9	1MGP	3WVM
	1ODI	3KOY	1KME	1JKJ	5UPH	1ND2	2AG2	1MZM	3WXQ
	1PG2	3KOZ	1MMU	1JLL	5WVR	1O9X	2E9L	1N1G	4FNN
	1PK7	3KP0	1NF5	1KHR	5XR8	1OPJ	2E9M	1O6U	4JIV
	1Q97	3KP1	1NS4	1KQA	5ZM5	1OPK	2EV1	1O8V	4JJ2
	1RMT	3REQ	1NS7	1KRU	5ZM7	1OPL	2EV2	1PQ2	4KU0
	1UAY	3SOM	1NSR	1KRV	6A15	1P42	2EV3	1PZ4	4OSD
	1V8B	3WHP	1NSS	1M4D	6A94	1PZL	2EV4	1PZX	4RC8
	1VHW	4C1N	1NSV	1M4G	6CO7	1TED	2FLJ	1U19	4TW3
	1WU8	4R3U	1PIG	1M4I	6KUW	1UVA	2FTB	1URE	4WBK
	1XWF	4RAS	1Q33	1MJ9	6L47	1Z7S	2JU8	1VPV	5C8C
	1YI4	4REQ	1SZ2	1MJA	6L48	2AF9	2LKK	2DEB	5C9J
	1Z37	4XC6	1UA3	1N71	6LFM	2BXI	2MO5	2DQY	5K53
	2AC7	5C8A	1UA4	1N8W	6MG8	2BXK	2WQ9	2DQZ	5UWZ
	2B82	5C8D	1WOQ	1NDI	6N7H	2BXL	2WQA	2DT8	6LX7
	2B8J	5C8E	2B3B	1NL7	6N7K	2BXM	2ZOX	2E9L	6P1Z
	2C49	5C8F	2BVW	1P0H	6O3C	2BXN	3LSP	2E9M	6P20
	2DOJ	5CJT	2CDB	1P5R	6PEQ	2BXO	3O19	2FIK	6P22
	2EJF	5CJU	2CQS	1PG4	6T4G	2BXP	3O22	2G87	6P2A
	2EJG	5CJV	2CQT	1PU9	6T4I	2BXQ	3O2Y	2GO3	6T40
	2EVA	5CJW	2E2O	1PUA	6TLQ	2E56	3PGU	2HMB	6T48
	2FQY	5D08	2E9L	1Q2C	6UCB	2FO0	3UG9	2HNX	6T4C
	2GL0	5D0A	2FVY	1Q2D	6UD4	2GO3	3V2R	2HPY	6ZH7
	2JC9	5D0B	2FYD	1Q6Y	6V3F	2I2Z	3VKK	2IER	7QW9
	2OA1	5D6S	2GBP	1QFL	6W5R	2I30	3WEB	2IES	7R33
	2PGF	5LAA	2GDV	1QR0	6W5S	2J65	4DQ3	2IFB	7R34
	2PKM	5REQ	2H3H	1QSN	6W5T	2PWN	4EA3	2IU8	7R35
	2Q6K	5T8Y	2HPH	1R31	6W5U	2WEW	4IB4	2IU9	7R36
	2Q83	5UL3	2IPL	1S3Z	6W5V	2XSI	4IKV	2IUA	7Z3Z
	2W03	5UL4	2IPM	1S5K	6XBJ	2XVV	4JKV	2KSI	8F4F
	2X0P	5UOS	2IPN	1S60	6XBK	2XVW	4K5Y	2NBN
	2X1L	6H9E	2IWW	1S7N	6XBL	3A73	4KPP	2NNH
	2YDO	6H9F	2J0Y	1SCU	7D91	3B9L	4LUR	2NNI
	2ZBV	6OXC	2O9T	1SST	7D92	3B9M	4NYQ	2NNJ
	2ZGW	6OXD	2PC8	1T4C	7D93	3CX9	4OO9	2NWL
	3AXZ	6REQ	2POK	1T7Q	7D94	3EE4	4U4T	2NWX
	3AY0	6WH5	2PWF	1TIQ	7DDF	3FS1	4X6D	2PED
	3CE6	6WTE	2Q2R	1VGR	7DDH	3MLM	4X9X	2PFC
	3F8W	6WTF	2QVC	1WL4	7DDI	3PXP	5CE4	2Q7Y
	3FUU	6ZXU	2VH9	1WLV	7DDK	3SQJ	5CGC	2QZT
	3G1U	6ZXX	2VWH	1XA4	7DDL	3SZ1	5CGD	2UWH
	3GRV	6ZY0	2WWU	1XVT	7E2X	3TDL	5DHH	2VN0
	3H9U	6ZY1	2WZF	1XVU	7E2Y	3UEV	5EPQ	2WUT
	3KW2	7KDX	2X41	1Y7U	7E2Z	3UIV	5FJG	2Z6V
	3N58	7KDY	2XJV	1YLI	7EHL	3USX	5G2C	2ZOX
	3O0Q	7REQ	3A9B	1YRE	7F6G	3V2N	5G2D	3AWM
	3O1C	7TE2	3AC0	1YSL	7FD2	3W9K	5G54	3AWP
	3O1X		3ACS	1YVK	7FJD	4AC8	5GLI	3AWQ
	3OI8		3ACT	2A4N	7FJE	4G0S	5K2B	3B2H
	3OND		3AFJ	2AF3	7LKP	4HPU	5K2D	3B2I
	3QGZ		3AMG	2AHV	7MFI	4IQR	5LWY	3B2J
	3QWU		3AMQ	2B4B	7MIX	4KU3	5LX9	3B2K
	3REQ		3AUU	2B4D	7MIY	4L8U	5LXA	3B2L
	3U40		3AY6	2B58	7N4V	4LB9	5MZP	3BDQ
	3UAW		3B8A	2BUE	7N4X	4NTS	5O9H	3BFH
	3UAY		3BSH	2C27	7N6Q	4RDZ	5OLH	3BKR
	3UBO		3DH2	2C43	7N6R	4RE0	5TGZ	3BKS
	3UQ6		3EPZ	2CG5	7NF6	4TKH	5WIU	3DBX
	3VAQ		3FGU	2CNT	7NF8	5EZU	5WIV	3EGL
	3VAS		3GBP	2CTS	7Q1U	5GTO	6BD4	3EPY
	3WDM		3H2W	2CYE	7Q6Z	5GTP	6CSO	3FYS
	3ZTV		3H3K	2D3M	7QTV	5HTD	6D26	3G08
	4CKI		3IC3	2D5A	7R8B	5HYB	6DJ6	3GML
	4CKJ		3II1	2DQZ	7RHQ	5IFO	6DRY	3GMM
	4D9H		3K0T	2E6U	7RHR	5K06	6DRZ	3GMN
	4DC3		3LFI	2EFT	7ROQ	5LKE	6E12	3GMO
	4DT8		3MKK	2EIS	7SIL	5LKF	6FFI	3GMP
	4DTA		3N5D	2F2S	7SIM	5UC9	6GPX	3GMQ
	4E3A		3N92	2FY4	7SL8	5UR9	6I9F	3GMR
	4H2F		3N98	2GF6	7TBW	5W78	6KRZ	3HRQ
	4H2G		3NGB	2GQ3	7TBY	5W7D	6KS1	3IB3
	4JKS		3O5B	2GYO	7TC0	5WOO	6LX8	3III
	4JKU		3O8M	2H3P	7TJ8	5YHJ	6MD0	3J9F
	4K87		3OLI	2H3U	7TJ9	6B80	6MD1	3JBC
	4K8C		3PZI	2H3W	7UZ3	6DY1	6MD4	3JBD
	4K8K		3QFY	2H7C	7UZE	6FYJ	6ME2	3JBE
	4K8P		3QFZ	2IBU	7UZQ	6GE3	6ME3	3JBF
	4K8T		3QG0	2IBW	7V0S	6GK6	6ME5	3JBG
	4K93		3QOM	2IBY	7V3Z	6HIL	6MXT	3JD7
	4K9C		3S9C	2JFK	7V62	6HSC	6O1T	3K3C
	4K9I		3TF4	2K5T	7V6Y	6I3V	6PS1	3KXC
	4KAD		3U48	2NU6	7V6Z	6I8W	6PS2	3L1N
	4KAH		3U4A	2NU7	7WC9	6IWP	6PS4	3MA7
	4KAL		3UON	2NU8	7WEL	6NM1	6PS5	3NR3
	4KAN		3UYK	2NU9	7WLD	6NOK	6PT2	3O19
	4KBE		3VGL	2NUA	7WYS	6NYU	6RZ4	3O22
	4KTV		3VGM	2NYG	7WYT	6O6O	6RZ5	3O2Y
	4LBG		3VIJ	2O28	7WYX	6PAV	6TPN	3OCJ
	4LBX		3VOF	2OZG	7WYZ	6RWP	6VUM	3PL5
	4LC4		3VU2	2P2J	7XEM	6RWQ	6XBW	3QH0
	4LCA		3WAT	2P8U	7XER	6RWR	6XYT	3QLM
	4LVC		3WDU	2PFR	7XEU	6S64	6YT4	3R1O
	4N09		3WDV	2PQ8	7XTC	6S69	6YX9	3R1P
	4O0S		3WDY	2PR1	7XVE	6S6J	6YXD	3STK
	4O0U		3WH6	2PRB	7ZI0	6THD	6YXF	3STM
	4O0W		3WIE	2PSW	8BI0	6THN	6YXG	3U3L
	4O8J		3WIR	2Q4Y	8CSX	6U73	6ZDV	3U3N
	4OGR		3WLH	2QF7	8CT2	6VVQ	6ZG9	3UEW
	4PD9		3WLJ	2QIR	8CTE	6WUW	7AKX	3V2Q
	4PEV		3WLK	2RKV	8CXO	6XK0	7ARO	3VG2
	4PFJ		3WLO	2SCU	8DPG	6XV0	7BMH	3VG3
	4PGF		3WY3	2TDT	8EPL	6Y20	7KAY	3VG4
	4UCI		3WY6	2V1O	8H8J	6YG9	7KAZ	3VG5
	4X3M		3ZYZ	2VFC		7CB3	7KHR	3VG6
	4XDR		4ATL	2VJM		7ELL	7N6Q	3VG7
	4XJ7		4AU0	2VTZ		7JWN	7N6R	3VKK
	4ZME		4AVN	2VU0		7NXG	7O8F	4A1H
	5A1I		4B21	2VXK		7OV1	7O8H	4A1Y
	5AQF		4BGA	2WAT		7OV5	7O8L	4A2N
	5AQY		4EK7	2WKT		7OV6	7O8O	4A8Z
	5AXA		4F9O	2WKV		7PN6	7O8P	4AL0
	5B6I		4FOE	2WL4		7QFE	7O8Y	4BKE
	5HJI		4FOI	2WL5		7QW9	7O8Z	4BVM
	5HM8		4FPA	2WLE		7TQS	7OTS	4D6A
	5KB5		4FPB	2X7B		7TQT	7PX4	4D6B
	5KB6		4GBZ	2ZBA		7TQU	7PYR	4DOL
	5KM9		4GEY	2ZSD		7VR9	7QAA	4ELM
	5LVN		4GN9	2ZW4		7WOJ	7T71	4EP9
	5LW1		4HZ7	2ZW5		7WUA	7URA	4GB3
	5M5K		4HZ8	2ZW7		7YML	7URD	4HR0
	5M66		4I3G	3AWJ		7Z57	7V3K	4HR4
	5MVS		4I8D	3B2S		8A8R	7W7H	4HR5
	5US8		4IIG	3B7K		8CKS	7WE5	4JAO
	5UTU		4KQM	3BJ7		8EW4	7WZM	4JAP
	5UVM		4KTP	3BJ8		8EW7	8DU3	4JAQ
	5V96		4KWU	3CGD		8EY5	8ID6	4JAT
	5XOO		4LEF	3CGE				4JD3
	6APH		4LPC	3CTS				4JGX
	6BNI		4LQ1	3D2P				4JIV
	6BQ4		4M82	3DDD				4JJ2
	6D9H		4MDP	3F8K				4KU0
	6EXI		4NFU	3FBU				4KVL
	6F3M		4OJL	3GPC				4KVQ
	6F3N		4PEX	3HO8				4N03
	6FBO		4PEZ	3HQJ				4OSD
	6FBP		4PTX	3ICR				4OUG
	6FCD		4QS7	3ICS				4RSC
	6FEK		4QS9	3ICT				4RSE
	6GBN		4RXM	3L92				4RYX
	6HXS		4RXU	3LBE				4RYY
	6J5Z		4TVD	3LD2				4RYZ
	6NRZ		4TYV	3LNB				4TKJ
	6P9V		4TZ3	3MQH				4XB9
	6SHU		4W86	3NFD				4XBV
	6TTP		4XL1	3NT6				4XBW
	6UK3		4YS6	3NTA				4XCP
	6Y9U		4ZFM	3NTD				4Z69
	7BF3		4ZO6	3NWZ				4ZFB
	7DCW		4ZOC	3OTW				5AZB
	7F7C		4ZOD	3OWC				5B27
	7F7D		4ZW9	3P3I				5B28
	7LD3		5A04	3PVY				5B29
	7LD4		5AYI	3PZC				5CA6
	7MXC		5BX5	3Q0G				5D1W
	7O5L		5C8B	3Q9N				5DCO
	7O5M		5CA3	3Q9U				5DCR
	7P7F		5D65	3QB8				5DCS
	7R39		5DNF	3QDQ				5DIC
	7T6F		5DO8	3QMN				5E7X
	7ZD0		5DVI	3R1K				5EKB
	7ZD1		5DZE	3R9E				5F2T
	7ZD2		5DZF	3R9F				5F2Z
	7ZD3		5EQC	3R9G				5F31
	7ZD4		5GNX	3RT9				5FUK
	7ZD7		5GNY	3RTG				5GIX
	7ZD8		5GNZ	3S6F				5GIY
	7ZD9		5GW7	3S6G				5GN0
	8AXZ		5GZK	3S6H				5GP9
	8BZV		5HCA	3SQZ				5HGU
	8EWY		5HCF	3SXN				5I9K
	8HDP		5J6Y	3TDT				5IA9
			5JP0	3TFY				5J5K
			5JRK	3TO7				5JNQ
			5JU6	3TO9				5LGD
			5K6M	3TW6				5LJG
			5KWS	3U9S				5N4M
			5KZW	3UBM				5N4P
			5KZX	3V4E				5N4Q
			5L7W	3VBI				5NCC
			5LZ6	3VBK				5NTY
			5M60	3VBM				5NU2
			5O42	3VBN				5NU6
			5O43	3VBP				5NU8
			5O6O	3VWE				5NU9
			5O6X	3WD7				5OCE
			5O6Z	3WR7				5OMJ
			5O7C	3X1M				5OMK
			5TY0	3ZBN				5TW2
			5UHS	4AG9				5TW5
			5X7Q	4B3I				5UL5
			5X7R	4B3J				5ULG
			5X9R	4C2J				5UTO
			5XXO	4C7H				5VCJ
			5YLF	4DPM				5VNW
			5Z3F	4EU4				5VRG
			5Z9S	4EU5				5VRH
			5ZQT	4EU6				5W78
			6B1D	4EU7				5YB1
			6BGC	4EU8				5YS3
			6CAM	4EU9				5Z0B
			6DA0	4EUA				6AQ1
			6FFB	4EUB				6BMS
			6G4L	4FC7				6C5M
			6GSZ	4FX9				6C69
			6GTB	4HZO				6C6H
			6GUQ	4HZP				6C6J
			6GXV	4IEN				6CW6
			6H0M	4JAP				6CW9
			6H7D	4JD6				6CWB
			6HUR	4KUB				6CWE
			6IMV	4L8A				6CX5
			6JFP	4L9Z				6CX7
			6JJ7	4M20				6DKE
			6JJ9	4MFP				6EW2
			6KUF	4MFQ				6EW4
			6L64	4MOB				6EW5
			6M20	4MOC				6F6C
			6M8M	4MRT				6F6E
			6O1X	4MZU				6F6F
			6Q68	4N6B				6F6G
			6QCK	4N8I				6F6H
			6R5O	4NHD				6F6L
			6R5P	4NSQ				6F6M
			6RFZ	4NV7				6HBG
			6RGJ	4O9C				6I90
			6RNP	4OCG				6KA3
			6RW3	4PSW				6KAX
			6SBH	4PV6				6L4K
			6SDU	4PZR				6LX6
			6SZ6	4Q38				6MH9
			6UAZ	4QJK				6NBF
			6UB1	4QJL				6NYU
			6UJF	4QVH				6OJP
			6V7Z	4R3K				6P1Z
			6VZZ	4R3L				6P20
			6XUU	4R4U				6P22
			6ZR6	4R87				6P2A
			6ZT2	4RUK				6QGO
			7A5Q	4U89				6QGQ
			7AAQ	4U9W				6QGS
			7AAR	4U9Y				6QI7
			7F71	4U9Z				6QJV
			7FE4	4UA3				6QK0
			7FH3	4UBT				6QK1
			7FHA	4UBU				6QK2
			7LVY	4UBV				6RJF
			7MZR	4X5K				6S2M
			7P6J	4XL4				6S2S
			7P8G	4XX0				6STS
			7RY8	4XYL				6U1U
			7VKX	4XYM				6UBL
			7VT6	4XZ3				6UH3
			7W2S	4YAK				6VN7
			7W2T	4ZRB				6XU5
			7W2V	4ZV3				6XU9
			7W2W	5AYV				6XUA
			7WDO	5BYU				6XUW
			7WDV	5BZ4				6XVQ
			7WJB	5C88				6XVR
			7X0H	5CAE				6XVY
			7XDQ	5CSL				6XW9
			7XR9	5CUO				7A77
			8DL4	5DBV				7A78
			8DTC	5DDK				7A79
				5EBV				7B5F
				5EC4				7BQ1
				5EGJ				7C9Y
				5EGL				7C9Z
				5F48				7CAQ
				5F49				7CAR
				5FAL				7CAS
				5GCN				7CZ5
				5GI5				7D10
				5GI6				7D76
				5GI7				7D77
				5GI8				7DL4
				5GI9				7DPF
				5GIG				7DZE
				5GIH				7DZF
				5GII				7DZG
				5GXD				7DZH
				5HBR				7DZI
				5HH0				7DZJ
				5HH1				7DZK
				5HMN				7DZL
				5HT0				7E25
				5HWP				7E2B
				5HWR				7EPT
				5ICW				7K89
				5IV0				7K8G
				5JBX				7L0E
				5JFM				7LJD
				5JFN				7N5D
				5JPH				7N5E
				5K04				7NRW
				5K18				7NSR
				5K85				7NTP
				5KF1				7O60
				5KF2				7OYJ
				5KF8				7Q1U
				5KF9				7Q21
				5KGJ				7Q6Z
				5KTC				7QBP
				5KTD				7SB5
				5LKU				7SCL
				5MY2				7SG3
				5N1U				7TAC
				5O9U				7TAD
				5O9V				7TAE
				5SUV				7V2G
				5SZU				7VFX
				5SZV				7VXH
				5SZY				7VY0
				5SZZ				7VY5
				5T02				7VY6
				5T7E				7VYK
				5TVA				7W17
				5TVJ				7WLF
				5UQU				7WZ9
				5US1				7X2O
				5V0Z				7X3D
				5V3A				7XXG
				5VJ1				7XXJ
				5VXC				7Y13
				5W40				7YF1
				5WX3				8AT5
				5WX6				8AYL
				5WX7				8AYN
				5XUH				8E5W
				5YH7				8GYZ
				5YO9				8HDF
				5YRR				8HKJ
				5ZBA
				6ADD
				6AQP
				6ARB
				6ARE
				6AS5
				6B0U
				6B2M
				6B3T
				6BC3
				6BC5
				6BE0
				6BJA
				6BON
				6BOO
				6BVC
				6CT5
				6E1J
				6EDD
				6EDV
				6EHJ
				6ESQ
				6HE0
				6HSJ
				6HSP
				6HXH
				6HXL
				6HXM
				6HXQ
				6J0P
				6J1E
				6J1F
				6J1I
				6J1J
				6K8T
				6L2C
				6L3P
				6L7J
				6MB6
				6MB9
				6MGG
				6NBE
				6NDS
				6P5U
				6P7K
				6PAV
				6PCD
				6PF1
				6PFN
				6PFZ
				6PGU
				6QFB
				6QRM
				6QWU
				6QXQ
				6QXR
				6QYF
				6QYG
				6RCX
				6SK1
				6SK2
				6SKJ
				6SLL
				6SP0
				6UIA
				6UUW
				6UUZ
				6V8K
				6VFY
				6VOU
				6VR2
				6VR3
				6VUM
				6WFG
				6WFK
				6WQC
				6XBT
				6YGB
				6YGC
				6YGD
				6YSW
				7B4R
				7B4S
				7BCZ
				7BDW
				7BOR
				7CIW
				7CIX
				7CS0
				7CS1
				7CSI
				7CSJ
				7CW5
				7CZ3
				7ED0
				7ED1
				7JZS
				7K0A
				7KES
				7KPP
				7KPS
				7KVY
				7KYE
				7KYJ
				7L3Q
				7LBZ
				7LCA
				7LCL
				7LD2
				7LDC
				7LDT
				7LDU
				7LDV
				7LDW
				7LIW
				7MQK
				7MQL
				7MQM
				7MSS
				7MST
				7N0L
				7N7P
				7N8E
				7N8L
				7N8M
				7O1I
				7O1L
				7O4S
				7O4T
				7OWO
				7OWU
				7PYT
				7Q3A
				7RYT
				7UUL
				7WTD
				7WX6
				7WX7
				7XAY
				7YJ6
				7YJ9
				7YJA
				7YJB
				7YXM
				7ZKT
				8APQ
				8E50
				8E62
				8GR9
				8GXF
				8GXK
				8HEH
				8HJB
				8I8J
				8I8K
				8I8L
				8I8M
