## Supplementary material for "A machine learning model for the proteome-wide prediction of lipid-interacting proteins": SI file 2

### Sheet: Table S2
PDB_ID	protein name	ligand	pock_vol	nb_AS	mean_as_ray	mean_as_solv_acc	apol_as_prop	mean_loc_hyd_dens	hydrophobicity_score	volume_score	polarity_score	charge_score	flex	prop_polar_atm	as_density	as_max_dst	surf_pol_vdw14	surf_apol_vdw14	surf_vdw14	druggability_score	fpocket_score	SLiPP_prediction_score
1ALB	Adipocyte lipid-binding protein	OLA	524.193	39	4.013	0.517	0.615	20.917	29.238	4.095	10	2	0.306	36.364	4.926	10.258	50.956	119.06	170.016	0.653	0.248	0.02
1AO6	Human serum albumin	MYR	1192.57	107	3.932	0.585	0.514	35.745	28.6	4.3	9	0	0.395	34.783	7.344	16.603	112.968	147.331	260.298	0.013	-0.056	0.26
1B87	AAC(6')-li	COA	294.916	17	4.269	0.551	0.412	6	33.5	4.75	4	0	0.116	37.5	1.787	4.697	16.205	12.076	28.281	0.001	0.115	0.11
1B8E	beta lactoglobulin	MYR	159.138	30	3.659	0.397	1	28.667	90	4.727	0	0	0.158	0	2.614	8.091	0	45.89	45.89	0.711	0.429	0.13
1BEO	beta-cryptogein	CLR	252.637	21	4.023	0.526	1	20	59.125	4.5	2	0	0.444	12.5	2.303	6.079	0	83.326	83.326	0.539	0.148	0.04
1BLF	Lactotransferin	ADN	686.59	47	4.17	0.513	0.383	15.222	42.846	4.462	4	0	0.457	37.838	4.342	10.504	60.688	87.187	147.874	0.066	-0.057	0.12
1BRQ	RBP4	OLA	626.279	107	4.065	0.559	0.701	63.12	41.28	4.4	9	2	0.23	28.333	5.139	12.396	24.909	109.082	133.991	0.904	0.431	0.62
1DC9	intestinal fatty acid binding protein	MYR	1228.33	136	4.021	0.427	0.61	42.024	46.032	4.968	14	1	0.5	26.667	7.917	20.319	74.24	250.375	324.615	0.83	0.117	0.55
1DLU	Thiolase	COA	638.72	65	3.946	0.452	0.738	31.875	55.05	3.85	4	2	0.356	25	5.426	12.891	19.331	111.893	131.224	0.738	0.42	0.09
1DT3	Lipase	OLA	147.106	18	3.906	0.595	0.722	12	59.167	4.833	2	0	0.09	14.286	1.498	2.88	1.071	50.72	51.792	0.014	-0.015	0.14
1DY4	Cellobiohydrolase	BGC	301.051	22	4.102	0.666	0.682	13.733	29.375	4.25	4	0	0.617	38.889	3.319	10.023	28.929	45.89	74.819	0.041	0.02	0.03
1EVY	GPDH	PLM	952.432	124	4.149	0.503	0.734	65.824	39	3.923	6	0	0.283	29.508	6.867	18.299	51.961	98.135	150.096	0.964	0.618	0.95
1EX1	Plant exohydrolase	BGC	388.724	19	4.094	0.718	0.579	9.636	24.2	3.3	4	0	0.392	34.783	4.066	8.416	28.929	73.665	102.595	0.004	0.009	0.06
1I7G	PPARalpha	OLA	1815.79	223	4.009	0.461	0.57	56	47.214	4.214	15	0	0.292	30.189	8.814	20.685	122.677	166.395	289.072	0.761	0.675	0.8
1ISV	xylanase	BGC	75.965	18	3.546	0.426	0.889	15	54.5	4.4	3	1	0.041	21.429	1.281	2.577	3.237	10.869	14.105	0.117	0.139	0.11
1JG1	L-isoaspartyl O-methyltransferase	ADN	338.06	39	3.855	0.444	0.333	12	29.692	3.154	5	1	0.242	32.143	3.905	10.647	46.206	45.89	92.095	0.686	0.439	0.03
1L7J	Galactose mutarotase	BGC	424.616	82	3.72	0.418	0.439	25.667	19.692	4	8	0	0.135	39.13	5.363	12.601	21.429	79.703	101.133	0.923	0.575	0.07
1MQ4	Aurora-2	ADN	379.269	15	4.075	0.726	0.267	3	26.875	4.25	5	2	0.27	47.368	4.819	10.958	40.981	31.398	72.379	0.003	0.158	0.09
1MX1	hCE1	PLM	1274.88	173	3.929	0.435	0.584	53.842	46.725	4.025	14	0	0.514	30.303	10.647	31.688	129.239	114.725	243.964	0.997	0.558	0.94
1MZL	Maize lipid-transfer protein	MYR	327.78	45	3.833	0.436	0.933	37.857	69.062	3.875	0	0	0.472	7.143	4.042	9.673	1.071	90.572	91.644	0.815	0.46	0.22
1N9K	AphA	ADN	250.543	17	4.309	0.798	0.824	13	21.833	4.167	4	0	0.432	15.789	2.305	5.676	3.214	51.928	55.142	0.003	0.039	0.16
1OLM	SPF	PLM	1220.52	206	4.024	0.475	0.816	80.917	64.73	4.622	10	1	0.458	16.832	8.016	18.169	11.875	35.021	46.896	0.99	1.191	0.99
1P2P	PLA2	PLM	212.81	15	4.066	0.693	0.933	13	42.2	3.4	1	0	0.198	21.429	1.521	3.778	6.429	38.07	44.499	0.005	0.023	0.4
1P5H	Formyl-CoA transferase	COA	111.758	15	3.585	0.383	0.533	7	45.125	4.625	3	0	0.889	33.333	2.105	4.364	11.919	19.322	31.241	0.002	0.068	0.08
1PA0	Bn IV PLA2	MYR	1367.84	119	4.152	0.525	0.622	44.811	26.609	4	8	5	0.418	31.507	7.283	19.682	84.26	206.979	291.239	0.818	0.122	0.26
1PK9	DeoD	ADN	282.573	42	4.068	0.534	0.833	34	32.667	4.333	2	0	0.182	21.739	2.624	6.161	28.952	45.89	74.841	0.157	0.039	0.2
1RXT	NMT1	MYR	1902.72	217	3.941	0.471	0.571	49.048	51.404	4.34	19	0	0.511	28.682	11.876	30.652	139.865	343.046	482.911	0.947	0.315	0.75
1RZL	Nonspecific lipid transfer protein-1	MYR	123.971	21	3.799	0.471	0.952	19	63.545	4.364	2	0	0.403	16.667	1.711	4.722	0	20.609	20.609	0.415	0.408	0.18
1T1L	EcFadL	OLA	409.314	73	3.874	0.457	0.795	48	52.158	4.158	5	0	0.28	25.641	4.957	12.496	5.446	8.453	13.899	0.648	0.416	0.83
1TEE	PKS18	MYR	200.428	23	3.796	0.398	0.739	16	46.467	4.667	5	3	0.609	35	3.118	6.098	14.084	24.786	38.87	0.006	0.144	0.23
1U5H	CitE	COA	404.181	29	4.053	0.585	0.172	2.4	29.091	3.818	4	1	0.39	39.13	4.192	9.897	69.667	33.814	103.481	0	0.186	0.07
1V4T	Glucokinase	BGC	544.45	57	3.837	0.47	0.474	16.296	43.533	4.667	5	0	0.064	34.146	5.714	13.696	65.846	76.081	141.926	0.421	0.438	0.17
1WQ7	BPL	ADN	259.562	16	4.014	0.654	0.25	3	38.8	4.2	3	-1	0.273	37.5	2.519	6.056	20.38	44.682	65.062	0.001	0.073	0.04
1XJE	NrdJ	ADN	688.046	101	3.973	0.517	0.475	42.833	30.682	3.818	9	4	0.432	40	5.08	13.647	17.276	26.568	43.844	0.95	0.642	0.22
1XQZ	Pim-1	ADN	922.047	68	3.924	0.453	0.618	35.429	21.273	4.364	12	-4	0.579	30.769	6.857	18.461	109.754	131.631	241.385	0.659	0.197	0.11
1Y11	Rv1264N	OLA	961.178	86	4.032	0.518	0.802	49.478	46.316	3.895	6	1	0.196	25	6.394	15.663	23.572	134.126	157.698	0.964	0.433	0.52
1ZI7	Osh4	CLR	583.387	65	4.047	0.498	0.385	23.2	43.571	4.286	5	-1	0.305	38.462	4.231	9.841	61.427	107.479	168.906	0.034	0.017	0.23
2D59	PH1109	COA	236.141	19	3.916	0.493	0.737	13	36.857	5.143	4	-1	0.544	25	3.053	7.003	31.072	47.098	78.17	0.276	0.141	0.01
2E2N	Hexokinase	BGC	179.031	17	3.799	0.566	1	16	53.167	5	2	1	0.263	13.333	1.801	4.504	3.281	56.759	60.039	0.117	0.01	0.11
2EJK	STK_08120	MYR	254.47	28	3.926	0.58	0.571	15	60.4	4.5	4	0	0.49	28	2.793	6.829	24.644	14.492	39.135	0.008	0.148	0.63
2FQW	PnrA	ADN	444.258	77	3.843	0.403	0.649	44.36	29.5	3.95	8	-3	0.261	33.333	4.397	9.809	11.83	20.688	32.518	0.823	0.76	0.08
2FW3	CPT2	PLM	876.121	66	4.166	0.477	0.848	41.643	51.2	4.533	5	1	0.438	21.739	5.85	15.602	40.76	208.404	249.164	0.827	-0.311	0.59
2H8V	ASP1	PLM	390.498	24	4.16	0.481	0.958	21.913	79.889	4.778	1	0	0.516	15	3.178	8.584	13.929	77.288	91.217	0.466	0.036	0.34
2HUZ	GNPNAT1	COA	629.783	66	4.159	0.513	0.076	4	28.25	4.8	13	0	0.409	57.895	4.519	10.729	89.506	56.759	146.265	0	0.307	0.06
2I6A	AK	ADN	1999.57	308	3.843	0.449	0.396	34.984	27.984	3.79	29	2	0.389	44.444	11.472	25.939	155.33	270.588	425.918	0.992	0.885	0.12
2IVU	RET kinase	ADN	278.224	25	3.876	0.563	0.92	22	58.143	4.714	3	-1	0.47	20	2.687	6.581	2.143	58.441	60.584	0.063	0.033	0.3
2JFE	KLrP	OLA	1651.54	241	3.974	0.494	0.693	86.419	50.095	4.69	19	0	0.484	27.869	9.522	23.678	90.932	272.429	363.361	0.993	0.281	0.88
2KSH	SCP2	PLM	83.764	17	3.505	0.37	0.412	6	67	5.167	2	-1	0	33.333	1.597	3.027	8.572	10.869	19.44	0.001	0.156	0.15
2QPP	HMOX2	MYR	764.144	136	3.891	0.45	0.824	81.107	52.75	4.375	8	1	0.151	21.212	6.173	18.038	31.249	173.898	205.148	0.984	0.274	0.56
2R2K	PGRP-S	STE	130.713	26	3.585	0.41	0.423	10	37.8	2.9	2	0	0.746	36.842	2.685	6.551	16.116	9.661	25.777	0.028	0.145	0.05
2R90	PGRP-S	STE	346.517	46	3.771	0.523	0.413	15.368	27.364	3.636	4	2	0.416	40	4.459	11.205	55.087	32.606	87.693	0.35	0.076	0.03
2UWA	NXG1	BGC	193.794	23	3.674	0.452	0.304	6	4	5.143	3	2	0.389	35.294	2.386	6.57	13.929	26.568	40.497	0.003	0.171	0.09
2WWP	L-prostaglandin D synthase	OLA	578.595	54	4.071	0.546	0.852	36.348	41	4.692	7	-1	0.604	21.951	5.306	13.538	41.875	125.593	167.469	0.778	0.286	0.46
2YG2	apoM	MYR	1248.12	162	4.077	0.513	0.673	72.881	53.394	5.212	15	6	0.236	24.138	8.619	24.478	50.513	81.069	131.583	0.994	0.951	0.99
2ZYR	Lipase	STE	775.476	156	3.86	0.48	0.647	62.376	46.882	4.118	13	1	0.355	32.927	8.073	22.277	24.798	48.305	73.104	0.998	0.9	1
3B18	Rv0098	PLM	389.486	86	3.799	0.502	0.721	53.774	71.647	4.941	5	0	0.002	22.917	4.595	11.928	2.143	4.831	6.973	0.91	0.868	0.94
3E8T	EpTo1	MYR	1078.34	172	4.051	0.465	0.948	72.319	79.925	4.6	3	0	0.415	11.364	10.04	29.083	1.071	33.972	35.043	1	1.399	1
3GKH	NPC1(NTD)	CLR	688.903	113	3.967	0.48	0.566	42.281	41.64	4.6	11	0	0.353	32.759	6.978	17.42	42.88	42.267	85.147	0.972	0.824	0.54
3HRR	PksA	PLM	1076.08	152	3.914	0.456	0.618	47.894	37.737	4.342	17	3	0.251	30.588	9.436	26.759	38.75	99.105	137.854	0.999	0.957	0.87
3K3D	Rv1364c	PLM	1574.07	194	4.014	0.499	0.675	93.939	49.613	4.71	12	0	0.449	26.263	8.092	21.989	165.646	260.848	426.494	0.379	0.018	0.51
3R1V	OBP7	PLM	1461.57	170	4.159	0.487	0.947	87.255	61.324	4.559	5	-2	0.539	13.684	8.338	23.241	28.013	252.394	280.407	0.986	0.368	0.84
3ROW	OleA	MYR	261.515	17	4.193	0.655	0.471	7	79.5	5.333	1	1	0.125	31.25	2.204	5.676	23.838	64.004	87.842	0.001	-0.094	0.07
3RSW	heart fatty acid-binding protein	MYR	447.421	29	4.148	0.589	0.276	6.25	43.1	3.9	2	0	0.379	39.13	4.39	10.676	33.326	64.004	97.33	0.001	0.156	0.26
3VM4	CYP152B1	PLM	927.493	143	4.082	0.51	0.692	68.586	37.652	4.087	4	3	0.335	26.027	6.754	15.588	21.584	107.479	129.063	0.957	0.656	0.89
3WDT	PtLic16A	BGC	362.412	24	4.115	0.61	0.583	13	42	5.25	4	2	0.286	35	3.085	8.168	61.759	38.644	100.403	0.002	-0.099	0.11
3WEA	NPC2	OLA	1558.71	167	3.903	0.468	0.671	58.071	40.303	4.576	14	-1	0.588	27.551	8.497	20.716	129.956	339.66	469.617	0.332	-0.246	0.5
3X1K	PPAT/CoaD	COA	198.53	19	3.765	0.503	0.895	16	67	4.455	2	-1	0.547	33.333	2.591	4.796	4.286	6.038	10.324	0.002	0.193	0.6
4ATD	Raucaffricine glucosidase	BGC	306.839	53	3.885	0.493	0.811	41.023	46.1	4.6	3	1	0.203	29.032	3.236	8.259	19.419	80.911	100.33	0.634	0.086	0.14
4B7W	HNF4a LBD	MYR	1470.04	156	3.968	0.496	0.865	57.837	62.938	4.406	6	1	0.292	21.111	12.514	33.138	33.282	389.034	422.315	0.999	0.151	0.91
4C3S	Propionaldehyde dehydrogenase	COA	284.627	54	3.647	0.404	0.907	42.122	50.875	4.438	5	1	0.113	21.875	4.34	10.049	7.567	58.124	65.691	0.835	0.594	0.19
4JA3	XylE	BGC	256.181	56	4.022	0.547	0.679	36.895	59.615	4.538	4	0	0.343	33.333	2.573	7.237	6.451	43.791	50.242	0.182	0.215	0.51
4NB6	RORgamma-LBD	CLR	1228.35	140	4.079	0.476	0.771	71.463	58.406	4.688	10	2	0.277	25.316	7.155	16.032	42.185	82.119	124.304	0.892	0.829	0.99
4NYR	Lipocalin-like	OLA	298.251	55	3.748	0.462	1	52.036	61.857	5	5	-1	0.584	8.571	3.654	7.947	2.143	61.747	63.89	0.7	0.534	0.53
4Q4B	LIMP2	CLR	642.782	70	3.957	0.504	0.643	33.778	35.562	4.312	8	0	0.219	30.233	5.294	13.563	45.178	99.026	144.204	0.229	0.016	0.29
4QIN	Protein smoothened	CLR	2177.7	326	3.92	0.485	0.598	58.933	33.5	4.267	28	2	0.359	34.807	14.26	39.347	137.292	245.782	383.075	1	1.39	0.76
4QUW	cADO	STE	189.318	34	3.765	0.425	0.941	31	61.222	5.111	4	0	0.295	13.043	2.372	4.816	2.143	7.246	9.389	0.05	0.275	0.8
4RDY	VmoLac	MYR	453.744	66	3.994	0.466	0.758	44.28	55.778	4.944	9	1	0.466	30.769	4.969	12.235	8.572	22.945	31.517	0.899	0.803	0.85
4YBV	SAV0944	COA	66.623	23	3.513	0.463	0.87	19	46.5	3.75	1	0	0.04	17.647	1.251	2.816	3.214	7.246	10.46	0.013	0.147	0.16
5DO7	ABCG5	CLR	233.554	19	4.013	0.562	0.947	17	70.125	4.375	0	0	0.034	17.647	2.231	5.376	1.071	45.89	46.961	0.004	-0.001	0.83
5HWO	MvaS	COA	987.554	121	3.981	0.48	0.529	34.656	29.467	4.2	16	3	0.184	30.986	8.469	21.841	57.186	55.551	112.737	0.985	0.908	0.28
5L7I	Protein smoothened	CLR	372.391	21	4.074	0.628	1	15.714	75.8	5.2	2	0	0.173	13.636	4.734	10.487	0	15.699	15.699	0.034	0.379	0.99
5LMZ	FlA1	ADN	456.71	56	4.01	0.565	0.554	30	10.6	3.7	5	0	0.077	34.375	3.556	10.009	21.473	37.436	58.91	0.356	0.185	0.18
5TV5	BioW	COA	443.8	20	4.326	0.628	0.7	13	-14	4	4	-1	0.149	31.579	2.461	6.334	37.523	50.146	87.669	0.003	-0.129	0.11
5XJY	ABCA1	CLR	204.085	18	3.652	0.505	1	17	76.5	5	2	0	0.545	17.647	2.12	5.937	4.374	39.852	44.226	0.008	-0.008	0.43
5ZM6	ORP1(ORD)	CLR	1704.9	180	4.052	0.465	0.633	65.298	30.143	4.571	15	4	0.447	31.522	9.061	23.464	106.021	141.372	247.393	0.977	0.601	0.73
6A18	CYP90B1	CLR	1058.74	87	4.05	0.518	0.816	32.338	42.955	5	9	2	0.438	26.23	9.875	25.161	73.147	220.996	294.143	0.989	0.143	0.65
6F6B	RNR	PLM	926.672	141	3.881	0.462	0.652	49.391	55.667	4.467	10	1	0.435	28.395	7.932	18.628	52.745	183.559	236.304	0.97	0.436	0.71
6GK5	CYP267B1	MYR	535.575	58	3.944	0.559	0.862	47.68	40.125	4.5	6	-1	0.619	27.5	4.008	8.53	37.656	110.211	147.867	0.313	0.146	0.3
6GQ0	GanP	BGC	389.996	51	3.893	0.514	0.569	28	23.533	3.4	9	2	0.591	28.125	3.731	7.719	25.826	67.627	93.453	0.508	0.201	0.07
6IWM	non-specific lipid transfer protein	MYR	273.821	48	3.688	0.405	0.167	7	30	3.5	3	0	0.397	51.724	3.697	7.671	35.469	38.644	74.113	0.012	0.501	0.01
6L9O	Brain fatty acid binding protein	OLA	426.689	43	4.094	0.493	0.767	31.697	20	3.8	8	1	0.517	35.484	3.707	8.191	17.232	120.109	137.341	0.51	0.237	0.2
6P2J	ACAT1	CLR	1235.71	121	4.092	0.515	0.62	49.653	44.3	4.9	13	3	0.749	28.947	7.596	21.276	18.37	42.742	61.112	0.894	0.689	0.93
6PUX	ACAT1	CLR	1249.56	144	3.977	0.559	0.542	35.59	13.056	3.722	11	-4	0.047	37.5	9.024	24.951	87.076	213.75	300.826	0.993	0.414	0.32
6RYZ	HTA	COA	537.917	127	3.841	0.472	0.52	53.03	28.435	4.522	15	-1	0.155	35.484	5.264	12.227	3.237	4.831	8.067	0.841	0.95	0.32
6TVE	SalL	ADN	330.412	38	3.98	0.537	0.447	16	46.375	4.875	3	-1	0.147	30.769	2.739	9.153	41.787	18.589	60.376	0.009	0.217	0.12
6UOX	CD73	ADN	3625.29	363	3.904	0.445	0.532	46.777	37.065	4.234	34	1	0.219	33.645	15.366	38.351	341.157	453.257	794.414	0.984	0.93	0.57
6V3H	NPC1	CLR	476.607	65	3.887	0.474	0.954	45.452	89	4.769	0	0	0.402	13.158	5.445	16.122	5.379	136.462	141.841	0.971	0.026	0.24
6XVY	Myelin P2	PLM	789.896	97	4.049	0.495	0.557	44.815	30.069	4.276	15	2	0.049	36.364	5.849	12.669	27.946	25.36	53.307	0.726	0.526	1
7DBF	GSDA	ADN	817.564	49	4.026	0.628	0.612	16.533	33.15	4.4	7	3	0.368	30	8.084	19.729	57.208	183.559	240.767	0.225	0.14	0.32
7DF8	NPC1L1	CLR	1617.49	182	3.945	0.457	0.736	72.149	46.881	4.5	17	-3	0.195	27.619	8.775	22.216	111.511	130.741	242.251	0.983	0.826	0.94
7JTI	IRBP	OLA	999.847	107	3.8	0.443	0.579	32.032	44.107	4.321	9	3	0.028	29.167	9.7	25.151	81.652	240.635	322.287	0.621	0.218	0.6
7K65	Ptch1	CLR	1487.69	207	3.995	0.472	0.72	76.98	58.45	4.8	15	0	0.219	24.779	9.289	23.265	58.301	113.517	171.818	0.996	1.085	1
7KAV	OhyA	OLA	1650.25	230	3.903	0.466	0.735	53.42	63.082	4.735	14	0	0.518	19.231	12.593	33.545	47.188	250.533	297.722	1	0.905	0.97
7M93	TMEM97	CLR	529.42	68	3.939	0.544	0.897	55.967	59.462	4.846	4	1	0.133	20.93	4.42	10.96	1.094	39.852	40.945	0.877	0.54	0.98
7XEO	mTRPV2	CLR	227.024	17	3.84	0.624	0.941	15	80.125	4.375	0	0	0.174	20	2.526	6.095	4.286	53.136	57.421	0.014	0.084	0.43
1LM3	Cytochrome b562	HEM	188.367	16	3.967	0.693	0.25	3	46.8	4.4	2	1	0.03	33.333	2.012	5.219	8.66	65.212	73.872	0.001	-0.006	0.05
3TF0	H-NOX	HEM	130.836	22	3.845	0.51	0.909	19	51	5.143	4	2	0.106	18.75	1.35	2.753	3.237	10.869	14.105	0.01	0.11	0.3
7CB9	CYP76AH1	HEM	601.015	83	3.972	0.501	0.771	42.094	53.667	3.944	4	1	0.547	23.529	6.006	17.019	18.281	61.589	79.87	0.985	0.732	0.52
3SFD	mitochondrial respiratory complex II	HEM	1543.27	133	4.015	0.532	0.789	47.943	57.103	4.414	7	1	0.71	24.731	8.501	19.434	74.063	320.338	394.402	0.944	-0.153	0.46
3PNE	NOS	HEM	233.213	30	4.025	0.508	0.9	26	42.444	3.778	4	1	0.169	35.294	1.741	5.251	18.414	9.661	28.075	0.345	0.135	0.46
2PEG	hemoglobin	HEM	121.482	16	3.517	0.311	1	15	91.818	5.091	1	0	0.014	6.25	2.43	4.958	0	37.436	37.436	0.053	0.135	0.07
4L4E	CYP450cam	HEM	294.372	37	4.089	0.603	0.811	29	37.429	3.929	7	-1	0.191	27.586	2.528	6.503	1.071	6.038	7.11	0.578	0.538	0.65
6UNK	CYP3A4	HEM	1441.21	169	3.931	0.487	0.538	38.769	45.455	4.606	10	2	0.337	28.571	8.178	21.089	81.741	161.822	243.563	0.956	0.614	0.46
4NVC	Cytochrome c peroxidase	HEM	220.689	46	3.727	0.47	0.587	26	30.231	3.769	5	2	0.065	37.931	2.596	5.783	6.451	1.208	7.659	0.512	0.496	0.1
5CX7	PduOC	HEM	931.028	85	3.985	0.464	0.612	26.692	40.619	4.524	9	2	0.484	34.615	8.376	23.24	88.833	171.483	260.317	0.943	0.069	0.27
2GHC	ascorbate peroxidase	HEM	241.865	18	4.171	0.694	0.722	12	17.625	3.625	2	0	0.82	31.579	2.743	6.605	29.084	39.852	68.936	0.019	0.048	0.05
1VXE	myoglobin	HEM	155.836	15	3.723	0.661	0.867	12	23.75	3.5	2	1	0.401	35.714	2.006	4.551	10.781	39.852	50.633	0.256	0.153	0.07
