## Supplementary material for "A machine learning model for the proteome-wide prediction of lipid-interacting proteins": SI file 3

### Sheet: Table S3
UniProt ID code	protein name	ligand	pock_vol	nb_AS	mean_as_ray	mean_as_solv_acc	apol_as_prop	mean_loc_hyd_dens	hydrophobicity_score	volume_score	polarity_score	charge_score	flex	prop_polar_atm	as_density	as_max_dst	surf_pol_vdw14	surf_apol_vdw14	surf_vdw14	druggability_score	fpocket_score	SLiPP_prediction_score
A0A0D6GJV1	OhyA	OLA	1811.7	261	3.799	0.418	0.67	48.674	53.148	4.481	20	0	0.856	27.778	13.562	40.342	88.346	391.588	479.935	1	0.5	0.83
A0A0H3JUJ1	SAV0944	COA	348.403	24	3.911	0.713	0.542	12	30.111	3.667	4	0	0.933	41.667	3.883	7.373	7.544	89.364	96.909	0.319	0.211	0.17
A0A0X1KGP2	PPAT/CoaD	COA	325.191	36	3.751	0.481	0.361	10.923	27.312	3.938	7	1	0.937	44.828	4.895	10.504	31.581	55.551	87.132	0.054	0.264	0.02
A0A6L7H7X4	CoADR-RHD	COA	514.556	68	4.03	0.438	0.706	44.333	39.789	3.947	8	0	0.982	30.556	3.98	10.53	34.442	143.133	177.575	0.744	-0.274	0.31
A3TMR7	MAJ1	OLA	432.95	15	4.184	0.794	0.6	8	15	4.375	5	2	0.981	47.619	3.978	8.375	48.747	43.475	92.221	0.006	0.162	0.08
A4X3Q0	SalL	ADN	535.896	65	4.195	0.521	0.538	29.314	24.857	4.786	9	1	0.912	37.5	4.181	10.667	51.85	76.081	127.931	0.21	0.338	0.14
A5Z657	fatty acid-binding protein	STE	574.209	96	3.721	0.41	0.792	56.289	44.25	3.875	8	2	0.94	30.508	6.922	19.928	33.724	104.094	137.818	0.993	0.583	0.56
A9ERX9	CYP267B1	MYR	1088.9	134	3.893	0.458	0.597	46.05	46.857	3.829	9	2	0.87	36.25	7.226	15.813	47.321	267.262	314.583	0.957	0.065	0.2
A9KN57	Propionaldehyde dehydrogenase	COA	864.005	88	3.997	0.489	0.557	31.918	23.071	3.429	11	2	0.962	46.429	7.371	17.654	48.636	208.959	257.595	0.951	0.184	0.11
B1MD73	PPTase	COA	334.936	45	3.738	0.453	0.778	33.371	33.4	4.8	6	1	0.996	22.581	3.719	9.791	16.094	79.703	95.797	0.597	0.321	0.07
B5ABT1	EpTo1	MYR	887.036	157	3.849	0.429	0.936	62.422	81.795	4.615	2	0	0.988	12.195	9.552	27.85	6.451	245.94	252.391	0.997	0.485	0.49
C4L2G9	CYP152N1	MYR	2023.09	299	3.947	0.451	0.672	66.995	40.774	4.283	17	7	0.949	27.891	11.364	29.024	91.959	455.493	547.453	0.998	-0.224	0.74
E0XN39	PtLic16A	BGC	1640.86	179	3.994	0.431	0.486	42.046	17.686	4.314	24	-3	0.969	40.659	8.515	26.648	164.145	297.077	461.222	0.759	-0.208	0.08
F0QXN6	VmoLac	MYR	693.308	101	3.921	0.428	0.644	50.985	50.818	5.273	14	5	0.929	32.653	6.32	16.257	67.79	171.483	239.273	0.894	0.137	0.48
F1Q9N9	IRBP	OLA	912.209	103	3.945	0.519	0.786	58.148	70.875	4.667	6	1	0.977	25	6.559	15.866	45.09	168.335	213.425	0.711	0.313	0.48
I3DZK9	CYP152K6	MYR	2022	294	3.975	0.468	0.697	80.283	46.13	4.426	15	7	0.947	26.471	10.842	31.362	56.114	493.959	550.073	0.999	-0.233	0.84
M1MR49	Japanin	CLR	2085.7	258	3.946	0.481	0.632	56.442	42.873	4.273	21	1	0.905	28.058	11.615	27.214	165.823	448.664	614.487	0.952	0.088	0.87
O05858	FasR	MYR	907.513	127	4.002	0.496	0.787	57.16	59.115	4.192	7	0	0.954	26.389	7.925	22.903	35.557	246.91	282.468	0.993	0.156	0.65
O06644	Formyl-CoA transferase	COA	351.35	19	4.191	0.545	1	18	74.375	5	0	0	0.977	5.882	3.26	7.036	1.071	110.528	111.599	0.032	-0.099	0.1
O14965	Aurora-2	ADN	227.178	22	4.037	0.585	0.955	20	65	5.375	4	-1	0.978	11.765	1.958	4.299	2.143	68.835	70.978	0.012	-0.042	0.14
O15118	NPC1	CLR	2585.68	304	3.906	0.46	0.651	54.828	43.159	4.413	27	-4	0.855	32.121	12.509	33.228	173.102	512.034	685.137	0.973	-0.023	0.73
O15540	Brain fatty acid binding protein	OLA	848.166	106	4.041	0.515	0.5	45.17	34	4.5	16	3	0.742	36.207	5.76	12.706	42.141	149.251	191.392	0.812	0.309	0.43
O24782	CYP152B1	PLM	2286.93	273	3.957	0.459	0.703	67.26	40.778	4.185	15	7	0.957	26.573	10.934	27.144	104.551	570.852	675.403	0.993	-0.554	0.78
O28511	Lipase	STE	1000.96	202	3.826	0.463	0.634	54.469	37.578	3.844	20	0	0.993	34.513	11.197	31.861	56.092	222.204	278.296	1	0.63	0.64
O33839	NrdJ	ADN	370.395	51	4.125	0.539	0.569	28	35.25	4.167	6	1	0.956	39.286	2.83	8.358	32.21	90.572	122.782	0.268	-0.024	0.15
O34002	Citrate synthase	COA	428.158	29	4.12	0.527	0.586	15.529	58.5	3.625	1	0	0.868	34.783	3.767	10.058	49.376	84.534	133.91	0.009	-0.044	0.28
O43617	Bet3	PLM	1749.35	209	3.969	0.476	0.746	66.09	60.526	4.5	9	0	0.94	27.35	12.024	36.094	118.923	419.839	538.762	1	0.192	0.75
O55013	BET3	MYR	2224.03	232	3.957	0.473	0.746	59.156	50.341	4.25	12	2	0.885	28.148	13.122	35.209	133.591	474.994	608.585	0.986	0.155	0.87
O57883	BPL	ADN	388.152	46	4.1	0.603	0.935	41.953	68.9	4.6	2	-1	0.956	14.286	2.781	7.348	10.803	100.233	111.036	0.594	0.009	0.21
O58836	PH1109	COA	236.173	19	4.075	0.454	0.263	4	26.875	4.125	3	1	0.989	40	2.303	4.484	19.508	68.835	88.342	0	0.072	0.08
O59952	Lipase	OLA	190.648	27	3.766	0.484	0.741	19	42.375	3.75	4	0	0.979	27.778	2.006	5.137	31.117	22.945	54.062	0.09	0.136	0.08
O67224	HypX	COA	539.108	41	3.983	0.561	0.537	14.636	-0.182	5.273	8	2	0.987	32.353	5.781	13.986	51.873	108.687	160.559	0.011	-0.068	0.16
O67575	BioW	COA	899.225	65	3.954	0.616	0.523	20.059	1.222	4.444	14	1	0.937	45.614	6.913	16.754	86.115	124.386	210.501	0.137	0.007	0.08
O67648	LpxC	MYR	605.068	69	3.913	0.491	0.797	44.655	37.706	3.941	8	2	0.974	27.907	4.946	14.667	39.688	140.56	180.248	0.811	0.219	0.12
O75908	ACAT2	CLR	1455.92	151	4.018	0.481	0.894	61.141	52.533	4.5	10	2	0.979	21.176	9.15	22.151	47.697	504.59	552.288	0.974	-0.728	0.85
O76054	SPF	PLM	906.181	141	3.985	0.454	0.851	68.483	64.941	4.735	10	-1	0.991	17.105	7.486	17.081	24.644	239.585	264.229	0.977	0.26	0.55
O95445	apoM	MYR	863.791	129	3.891	0.446	0.729	49.298	57.621	5.31	13	3	0.941	21.429	7.625	18.65	83.365	160.615	243.98	0.906	0.319	0.86
O95477	ABCA1	CLR	2015.65	238	3.966	0.501	0.765	75	46	4.684	17	4	0.462	27.407	9.586	28.587	104.662	437.795	542.457	0.986	-0.352	0.79
P00592	PLA2	PLM	836.394	120	4.12	0.486	0.625	67.36	46.7	4.8	9	1	0.912	32.203	5.34	16.162	61.56	205.534	267.094	0.686	-0.054	0.3
P02689	Myelin P2	PLM	940.718	101	3.996	0.518	0.515	42	32.968	4.29	15	2	0.925	37.097	6.333	13.403	61.56	170.018	231.578	0.695	0.232	0.33
P02693	intestinal fatty acid binding protein	MYR	1094.65	161	4.032	0.463	0.571	44.674	47.7	4.967	13	1	0.601	28.75	8.057	20.588	60.356	218.976	279.332	0.972	0.238	0.54
P02753	RBP4	OLA	666.792	118	4.026	0.531	0.797	70.064	55.96	4.52	7	1	0.939	25.397	5.78	13.13	12.99	175.819	188.809	0.925	0.288	0.33
P02754	beta lactoglobulin	MYR	146.6	31	3.721	0.416	1	30	90	4.727	0	0	0.992	0	2.16	6.038	0	43.475	43.475	0.535	0.2	0.1
P02768	Human serum albumin	MYR	2567.64	206	4.091	0.485	0.709	59.493	29.2	4.343	18	-1	0.584	32.031	11.512	31.269	224.953	535.138	760.091	0.094	-1.105	0.74
P04117	Adipocyte lipid-binding protein	OLA	671.581	62	4.056	0.501	0.484	23	36.64	4.44	13	1	0.933	40.909	5.549	12.018	46.537	140.797	187.335	0.603	0.259	0.2
P05108	CYP11A1	CLR	1029.99	145	3.868	0.462	0.545	43.62	32.636	4.061	15	2	0.995	42.683	7.435	17.002	60.489	230.874	291.363	0.955	0.115	0.22
P05413	heart fatty acid-binding protein	MYR	699.999	79	4.012	0.517	0.494	31.333	38.185	4.556	14	2	0.834	36	5.755	11.784	36.717	150.063	186.78	0.855	0.293	0.29
P07097	Thiolase	COA	199.568	16	3.973	0.722	0.312	4	30.6	3.4	2	0	0.992	46.154	1.447	3.674	12.968	34.684	47.653	0	0.025	0.14
P07949	RET kinase	ADN	690.865	98	4.035	0.468	0.684	53.851	32.952	3.952	9	-1	0.893	30	5.137	13.855	54.799	160.615	215.414	0.827	-0.1	0.26
P0A0N2	Fak B1	MYR	500.501	80	3.898	0.435	0.788	49.968	56.826	4.174	7	2	0.969	27.66	6.434	17.227	24.843	109.894	134.737	0.984	0.427	0.56
P0ABP9	DeoD	ADN	252.785	20	4.286	0.525	1	19	77.75	5.75	1	0	0.949	7.143	2.29	5.261	6.429	78.06	84.489	0.038	-0.117	0.14
P0AE22	AphA	ADN	303.599	15	4.048	0.704	0.6	8	19.125	3.5	3	1	0.992	42.105	3.295	6.708	16.138	76.081	92.219	0.001	-0.051	0.07
P0AGF4	XylE	BGC	310.932	24	3.945	0.601	0.875	19.429	63.889	4.556	2	0	0.99	14.286	3.423	9.333	2.143	97.818	99.961	0.056	-0.065	0.17
P0CD76	LpxD	PLM	385.304	17	4.175	0.747	0.529	8	46.25	3.25	1	0	0.963	35	3.374	10.34	17.497	78.496	95.993	0.028	0.113	0.31
P10384	EcFadL	OLA	144.521	22	3.915	0.661	0.5	10	45.333	5.667	5	1	0.999	37.5	1.077	3.172	3.214	36.229	39.443	0.001	-0.016	0.37
P11309	Pim-1	ADN	866.051	88	3.949	0.454	0.58	39.765	22.818	4.273	11	-3	0.951	30.189	6.311	15.195	87.076	194.428	281.504	0.427	-0.068	0.19
P15570	beta-cryptogein	CLR	823.712	89	4.094	0.513	0.921	54.561	70.769	4.923	5	0	0.906	17.241	6.58	17.728	5.357	243.367	248.724	0.987	0.133	0.46
P18886	CPT2	PLM	701.618	55	4.144	0.524	0.909	45.88	53.4	4.3	3	1	0.943	19.444	4.624	11.727	23.705	152.141	175.846	0.483	-0.165	0.54
P19656	Maize lipid-transfer protein	MYR	834.763	111	3.986	0.505	0.82	62.791	48.2	3.8	5	1	0.85	25	6.891	20.87	34.353	181.223	215.576	0.988	0.286	0.69
P21589	CD73	ADN	293.211	43	3.881	0.583	0.512	20.818	38.1	4.5	4	-2	0.988	33.333	2.622	7.435	48.282	61.589	109.871	0.002	-0.149	0.14
P22059	OSBP	CLR	1397.55	201	3.987	0.492	0.672	74.815	32.667	4.179	17	3	0.848	32.353	8.578	21.562	93.637	293.513	387.15	0.957	0.022	0.67
P23141	hCE1	PLM	836.742	110	3.85	0.495	0.673	36.162	50.929	4	8	1	0.88	27.536	8.186	20.434	37.545	192.409	229.954	0.979	0.427	0.43
P24627	Lactotransferin	ADN	190.891	15	4.179	0.579	0.2	2	16.667	3.889	5	1	0.951	64.286	1.873	5.335	20.402	12.076	32.478	0	0.045	0.18
P29724	PnrA	ADN	496.444	102	3.815	0.429	0.569	54.207	26.818	3.682	8	-3	0.945	37.736	4.711	12.772	23.705	96.194	119.899	0.902	0.446	0.1
P30419	NMT1	MYR	1048.89	117	3.933	0.475	0.761	53.775	39.355	4.258	14	-1	0.923	27.778	8.834	28.215	94.731	240.318	335.049	0.993	0.019	0.48
P30519	HMOX2	MYR	1191.27	87	4.139	0.443	0.701	45.082	37	3.588	5	1	0.578	31.373	6.22	13.063	78.46	311.568	390.028	0.12	-0.412	0.22
P35398	RORalpha-LBD	CLR	934.906	111	4.007	0.475	0.721	48.9	61.897	5.103	10	4	0.969	18.841	7.34	18.705	33.348	204.148	237.496	0.979	0.29	0.8
P35557	Glucokinase	BGC	113.902	18	3.442	0.323	0.333	5	48.8	4.3	4	1	0.937	42.105	3.011	6.239	8.682	8.453	17.136	0.003	0.318	0.08
P35610	ACAT1	CLR	2071.32	210	4.042	0.496	0.729	63.922	56.289	4.816	15	2	0.983	24.37	9.395	21.613	71.756	536.9	608.656	0.808	-0.596	0.94
P35844	Osh4	CLR	818.893	120	4.037	0.469	0.6	32.417	43.433	4.933	14	2	0.826	25.758	8.966	22.16	41.136	194.428	235.564	0.993	0.407	0.76
P41222	L-prostaglandin D synthase	OLA	1094.88	112	4.093	0.521	0.705	47.468	45.2	4.56	13	0	0.91	24.286	8.195	19.052	90.821	227.726	318.548	0.687	0.138	0.59
P41235	HNF4a LBD	MYR	372.459	50	3.984	0.491	0.8	37.35	61.235	4.353	4	1	0.954	23.529	4.164	9.655	12.902	92.176	105.077	0.814	0.152	0.16
P51449	RORgamma-LBD	CLR	1198.81	137	4.02	0.511	0.577	44.051	57.75	4.75	10	2	0.959	25	7.877	18.618	61.737	225.806	287.543	0.94	0.252	0.61
P55263	AK	ADN	387.049	26	4.11	0.604	0.808	19.714	71.333	5.5	2	-1	0.965	23.81	3.293	10.309	31.072	59.174	90.246	0.008	0.025	0.28
P56726	Protein smoothened	CLR	1400.7	165	3.983	0.432	0.594	51.245	36.935	3.935	13	1	0.566	33.721	7.729	21.564	161.67	237.903	399.573	0.582	-0.172	0.46
P60033	Tetraspanin CD81	CLR	900.137	97	4.062	0.552	0.701	52.118	16	4.167	10	-2	0.396	29.31	5.67	16.304	43.102	169.068	212.17	0.878	0.226	0.3
P62694	Cellobiohydrolase	BGC	157.82	15	4.094	0.653	0.533	7	47.4	5.2	3	0	0.998	30.769	1.398	2.747	12.88	19.322	32.202	0	-0.014	0.29
P83812	APC36103	PLM	461.636	86	3.858	0.45	0.779	58.866	51.087	3.957	8	3	0.961	24.444	5.542	15.85	20.468	86.949	107.418	0.976	0.553	0.39
P90551	GPDH	PLM	517.432	69	3.998	0.522	0.899	56	56.889	4	2	1	0.95	23.077	4.482	11.593	1.071	135.492	136.563	0.892	0.162	0.45
P9WH69	Rv0233	MYR	617.037	148	3.976	0.541	0.574	59.741	43.12	4.4	10	-3	0.983	30.556	6.347	17.756	34.508	100.233	134.741	0.982	0.547	0.75
P9WJY9	HTA	COA	162.56	36	3.942	0.539	0.583	20	34.5	4.4	6	1	0.986	40	1.647	3.808	11.83	41.059	52.89	0.252	0.226	0.12
P9WLZ7	Rv1364c	PLM	499.557	63	3.879	0.571	1	59.841	80.75	5.25	5	0	0.934	6.522	4.359	8.082	1.071	95.403	96.474	0.71	0.186	0.67
P9WM67	Rv0098	PLM	210.83	19	3.63	0.431	0.579	9.091	67.875	4.75	2	0	0.966	31.579	3.393	8.267	28.057	47.098	75.155	0.003	0.023	0.09
P9WMU9	Rv1264N	OLA	853.667	56	4.153	0.549	0.857	32.792	56.889	3.778	4	1	0.932	21.739	6.243	14.935	20.402	244.495	264.897	0.954	-0.028	0.55
P9WPE1	CitE	COA	260.287	21	3.998	0.667	0.571	11	54.556	3.111	1	0	0.999	42.105	3.112	6.414	21.473	74.873	96.346	0.019	-0.08	0.08
P9WPF1	PKS18	MYR	420.028	71	3.76	0.427	0.592	22.524	43.292	4.042	9	1	0.967	34.884	6.526	17.703	19.397	96.769	116.166	0.44	0.459	0.31
Q07524	NXG1	BGC	293.358	32	3.964	0.598	0.219	6	16.25	4.75	8	-3	0.999	33.333	2.988	8.028	36.562	38.644	75.206	0.002	0.253	0.09
Q07869	PPARalpha	OLA	1612.61	240	3.887	0.448	0.637	65.634	55.044	4.489	15	-2	0.937	31.356	8.923	20.267	95.692	329.801	425.492	0.961	0.057	0.76
Q0GY13	SCP2	PLM	1279.18	126	4.017	0.462	0.77	66.536	66.24	4.48	4	3	0.701	24.286	7.171	17.943	64.929	303.194	368.123	0.647	-0.118	0.54
Q0IQK9	Nonspecific lipid transfer protein-1	MYR	290.05	41	4.007	0.493	0.927	36.211	75	3.857	0	0	0.858	17.857	3.174	8.31	3.237	95.403	98.639	0.711	0.344	0.13
Q12053	PksA	PLM	1046.73	124	3.851	0.447	0.734	56.967	28.917	4.292	12	3	0.634	36.486	7.625	20.322	149.929	181.144	331.073	0.588	-0.118	0.37
Q14108	LIMP2	CLR	2632.13	354	4.005	0.476	0.672	65.874	34.967	4.217	25	2	0.875	30.409	14.309	39.362	210.284	541.077	751.362	0.983	-0.122	0.7
Q14541	HNF4 gamma	PLM	560.63	90	3.926	0.504	0.856	60.026	58.955	4.273	5	0	0.93	24	5.493	12.522	8.594	147.073	155.667	0.927	0.367	0.54
Q17427	GNA1	COA	933.584	61	4.16	0.56	0.508	21.806	42.882	4.882	7	4	0.894	35.417	6.928	19.48	68.188	167.86	236.048	0.701	-0.083	0.21
Q1D4I1	MvaS	COA	860.171	105	3.972	0.509	0.533	37.179	35.364	4.091	11	1	0.963	30	6.518	14.805	52.612	185.321	237.933	0.588	0.215	0.31
Q3MHW7	TMEM97	CLR	781.784	59	4.095	0.684	0.508	22.733	42.083	4.833	5	2	0.874	32	6.323	17.808	33.37	171.483	204.853	0.823	0.268	0.29
Q47764	AAC(6')-li	COA	1068.95	109	4.124	0.544	0.486	41.698	21.1	4.7	13	3	0.979	35.938	6.288	14.809	92.026	200.466	292.492	0.126	-0.025	0.1
Q54764	cADO	STE	514.622	100	3.718	0.416	0.79	50.076	57.962	4.192	5	-4	0.979	27.273	6.319	13.577	10.737	122.05	132.786	0.945	0.567	0.46
Q5KW80	RNR	PLM	812.344	143	3.82	0.449	0.72	50.039	46.344	4.062	11	-3	0.953	28.049	8.069	23.83	41.875	206.504	248.38	0.997	0.346	0.75
Q61115	Ptch1	CLR	938.074	130	3.902	0.462	0.823	65.065	57.867	4.567	8	0	0.833	23.377	7.729	20.667	36.695	235.883	272.579	0.995	0.056	0.62
Q6CUK7	Osh1(ORD)	CLR	213.386	45	4	0.554	0.778	34	77.833	4.917	1	1	0.789	19.231	2.212	5.171	6.451	52.403	58.854	0.385	0.082	0.25
Q6SVB6	Lipocalin-like	OLA	1126.36	134	3.851	0.495	0.716	68.292	39.276	4.586	15	-4	0.959	28.75	8.371	21.906	106.229	175.264	281.494	0.618	0.342	0.69
Q6T3U3	NPC1	CLR	1678.29	220	4.047	0.48	0.591	56.4	35.694	3.837	18	2	0.889	31.356	12.831	36.989	173.776	331.603	505.378	1	0.042	0.67
Q7PXT9	OBP7	PLM	1169.35	154	3.988	0.438	0.935	80.736	67.25	4.469	5	-1	0.815	16.667	8.182	23.636	47.233	287.891	335.123	0.985	0.145	0.66
Q7SI98	xylanase	BGC	188.886	15	3.99	0.616	0.4	5	9.286	3.714	5	1	0.901	50	2.263	5.19	18.502	33.814	52.316	0.001	0.022	0.05
Q86PR3	SCP2	PLM	186.931	18	4.044	0.685	0.333	5	-11	3.667	5	-1	0.971	53.333	1.755	4.39	22.589	15.699	38.288	0	0.253	0.04
Q8D072	Galactose binding protein	BGC	173.028	16	3.96	0.517	0.812	12	-7.6	3	3	1	0.987	41.667	1.66	3.617	10.803	60.381	71.185	0.028	-0.043	0.07
Q8DWA2	DegV domain-containing protein	PLM	633.498	100	3.886	0.489	0.76	64.895	55.174	4.13	8	2	0.982	21.429	6.99	21.532	50.646	134.047	184.693	0.971	0.325	0.74
Q8NN60	Cg2579	PLM	413.592	71	3.818	0.427	0.704	40.96	45.35	3.75	8	2	0.96	28.571	5.712	13.796	23.616	99.817	123.434	0.945	0.503	0.31
Q8NWR0	FakB2	OLA	650.066	92	3.836	0.428	0.63	50.793	48.652	3.826	9	2	0.95	32.075	6.899	21.11	29.062	149.746	178.808	0.985	0.427	0.6
Q8PDX2	OleA	MYR	491.515	81	3.801	0.412	0.716	44.172	49.818	3.727	7	2	0.907	29.545	5.236	12.194	22.656	146.895	169.55	0.918	0.255	0.25
Q8TZR3	L-isoaspartyl O-methyltransferase	ADN	250.409	17	3.99	0.681	0.529	8	11.6	5	4	3	0.991	33.333	3.06	6.991	23.926	38.644	62.57	0.007	0.086	0.08
Q94BU8	GSDA	ADN	807.318	75	3.888	0.452	0.587	31.364	40.632	4.263	6	-2	0.885	30.612	6.39	14.932	67.679	202.307	269.986	0.543	0.056	0.19
Q96EK6	GNPNAT1	COA	589.249	58	3.921	0.485	0.759	36.045	57.947	4.526	7	-1	0.971	28.205	5.463	13.482	41.831	117.615	159.446	0.489	0.231	0.36
Q96Y14	Hexokinase	BGC	178.829	17	4.021	0.539	0.706	11	-20.75	6.25	4	4	0.986	42.857	1.535	3.553	37.16	55.551	92.711	0.002	-0.067	0.07
Q973T5	STK_08120	MYR	582.037	81	4.026	0.515	0.926	60.507	54.579	4.579	6	2	0.565	18	5.073	13.361	20.601	161.822	182.423	0.892	0.226	0.41
Q99835	Protein smoothened	CLR	692.363	72	4.126	0.546	0.653	37.702	62.364	4	1	-1	0.69	30	5.038	15.015	51.474	138.877	190.352	0.371	-0.142	0.56
Q9BV23	ABHD6	OLA	847.932	59	4.07	0.537	0.915	38.778	74.588	5.471	5	0	0.844	14.894	6.133	17.672	15.023	260.848	275.87	0.976	-0.128	0.33
Q9BXW6	ORP1(ORD)	CLR	1822.77	246	3.891	0.451	0.634	58.462	27.417	4.167	20	2	0.659	32.09	10.45	24.254	95.78	468.302	564.083	0.982	-0.137	0.71
Q9C8L2	At1g53520	PLM	504.655	78	3.843	0.477	0.538	24.714	49.7	4.75	7	1	0.857	33.333	6.034	16.281	48.725	114.725	163.449	0.886	0.385	0.16
Q9GK12	PGRP-S	MYR	207.707	16	3.945	0.447	0.438	6	34.429	3.857	2	-1	0.992	33.333	1.698	4.762	20.358	39.852	60.209	0.011	0.094	0.04
Q9H222	ABCG5	CLR	378.115	34	4.056	0.578	0.971	31.939	54.857	5	1	1	0.894	12	2.862	7.735	13.057	84.613	97.67	0.627	0.055	0.29
Q9H227	KLrP	OLA	1021.12	107	3.958	0.493	0.766	60.098	58.962	4.577	7	0	0.961	22.059	7.146	17.136	36.585	309.865	346.45	0.914	-0.113	0.57
Q9I4H2	PcpS	COA	170.999	26	3.636	0.415	0.308	7	42.143	6	4	1	0.976	28.571	2.835	6.289	21.584	38.644	60.228	0.002	0.113	0.05
Q9IAT9	Bn IV PLA2	MYR	595.762	78	4.005	0.475	0.667	47.731	36.579	3.947	6	3	0.821	27.66	4.673	10.421	24.953	162.139	187.092	0.752	0.167	0.31
Q9KJG6	Phospholipase A	MYR	500.534	46	4.084	0.55	0.696	29.75	50.462	4.308	3	1	0.906	27.273	4.218	9.992	44.505	125.593	170.099	0.531	-0.185	0.17
Q9RTS8	Dr_1678	COA	1171.24	92	3.994	0.564	0.565	34.808	30.381	4.667	10	2	0.952	34.328	7.338	18.366	110.13	231.865	341.994	0.221	-0.171	0.19
Q9SPP9	Raucaffricine glucosidase	BGC	324.67	40	4.064	0.569	0.725	27.793	-15.111	4.333	7	2	0.994	46.154	2.88	8.536	17.298	61.589	78.887	0.177	0.068	0.13
Q9U9J6	ASP1	PLM	1463.48	189	4.043	0.504	0.899	84.835	75.219	4.656	3	1	0.951	16.667	8.094	17.687	32.188	362.189	394.377	0.97	-0.106	0.64
Q9UHC9	NPC1L1	CLR	943.417	112	3.944	0.421	0.768	50.279	39.643	3.821	7	2	0.776	26.23	7.358	17.561	61.095	234.28	295.375	0.932	-0.052	0.61
Q9WTR1	mTRPV2	CLR	528.891	38	4.106	0.733	0.737	18.5	83.75	6.5	4	1	0.823	19.444	6.208	14.815	10.737	102.648	113.385	0.227	0.225	0.39
Q9X1H9	TM841	PLM	487.695	78	3.761	0.416	0.705	43.236	46.385	3.654	8	2	0.982	34.043	6.67	18.327	30.289	96.61	126.899	0.985	0.439	0.42
Q9XEI3	Plant exohydrolase	BGC	171.111	15	3.886	0.665	0.2	2	-7.833	3.5	3	2	0.998	35.714	1.85	4.665	8.638	33.814	42.452	0	0.017	0.13
Q9Y8P1	ABC SBP	ADN	520.201	66	3.966	0.518	0.591	38	35.062	3.938	7	-1	0.983	37.5	4.141	9.607	37.744	94.353	132.098	0.076	0.247	0.17
Q9ZB17	Galactose mutarotase	BGC	377.515	39	3.788	0.5	0.615	20.833	21.214	3.857	8	0	0.975	42.857	4.146	11.989	30.001	73.665	103.666	0.653	0.109	0.08
W0W999	FlA1	ADN	499.444	58	4.042	0.602	0.569	30.788	18.727	3.545	6	0	0.987	38.235	4.12	11.207	33.259	123.178	156.438	0.062	-0.117	0.1
W5JXD9	NPC2	OLA	306.425	59	3.731	0.422	0.966	53.86	84.176	4.824	1	0	0.655	8.571	3.837	8.333	2.165	84.613	86.778	0.729	0.396	0.42
W8QN64	GanP	BGC	344.085	20	3.91	0.614	0.95	16.842	56	5	2	1	0.604	30	4.041	9.637	16.072	55.551	71.623	0.12	0.169	0.22
P0ABE7	CybC	HEM	696.925	84	3.83	0.49	0.833	50.829	37	4.625	7	2	0.921	26.923	6.002	19.877	37.59	128.404	165.994	0.967	0.389	0.53
Q8RBX6	Tar4	HEM	1311.31	207	3.884	0.491	0.71	77.578	47.079	4.711	15	1	0.821	27.619	9.518	25.118	87.319	219.847	307.167	0.972	0.335	0.86
S4UX02	CYP76AH1	HEM	2257.3	311	3.976	0.476	0.556	59.075	34.46	4.032	18	6	0.905	37.013	11.398	28.844	163.14	470.46	633.6	0.963	-0.128	0.62
Q0QF01	SDHA	HEM	859.046	116	3.895	0.459	0.543	43.81	28.762	4.381	14	0	0.521	40	6.611	18.775	126.897	164.237	291.134	0.831	-0.174	0.12
P29476	NOS1	HEM	1517	165	3.922	0.492	0.606	53	34.939	4.545	17	2	0.922	35.484	8.856	22.779	133.029	239.724	372.752	0.747	-0.07	0.6
P80043	Hemoglobin subunit alpha	HEM	698.561	72	3.883	0.462	0.792	48.982	48.111	4.778	10	4	0.908	28.571	5.314	12.852	58.545	145.153	203.698	0.39	0.183	0.32
P00183	CamC	HEM	1027.64	152	3.949	0.442	0.632	56.542	40.429	4.029	11	2	0.993	36.364	7.321	18.073	53.794	222.579	276.374	0.947	0.14	0.41
P08684	CYP3A4	HEM	268.596	16	4.015	0.727	0.75	8.333	70.833	4.667	2	0	0.879	31.579	4.506	9.586	11.808	61.589	73.397	0.006	0.121	0.18
B3LRE1	Peroxidase	HEM	1553.24	245	3.897	0.438	0.449	50.4	28.575	4.15	20	1	0.997	34.783	8.652	21.044	125.086	227.588	352.674	0.754	0.213	0.33
Q8ZNR5	PduO	HEM	199.735	22	4.023	0.638	0.591	12	7.143	4.571	4	1	0.953	31.25	2.164	4.857	8.572	35.021	43.593	0.218	0.187	0.22
P02185	Myoglobin	HEM	710.131	100	3.822	0.411	0.91	62.352	64.4	4.7	7	4	0.924	18.519	6.107	12.736	31.493	216.165	247.658	0.901	0.112	0.21
