## Supplementary material for "A machine learning model for the proteome-wide prediction of lipid-interacting proteins": SI file 7

### Sheet: Table S7
Amino acids
E308
L311
Q312
H315
I334
L337
A339
L340
V355
I360
I365
A370
Y373
F374
Y386
Y390
H392
H400
L401
D402
S403
F405
L406
L409
Y410
D411
V413
D414
V415
Y417
K418
L421
V424
F426
R432
S433
S436
T437
F440
T441
L448
I452
